# Spatiotemporal patterns of genetic diversity in the world’s coral reefs

**DOI:** 10.64898/2026.03.25.714244

**Authors:** Oliver Selmoni, Meredith C. Schuman

**Affiliations:** Remote Sensing Laboratories, Department of Geography, University of Zurich, Switzerland; Department of Chemistry, University of Zurich, Switzerland

**Keywords:** Coral reefs, macrogenetics, macrogenomics, climate change, genetic diversity, global biodiversity, framework

## Abstract

Coral reefs face widespread declines under global change, yet the status of their genetic diversity remains largely unknown. Here, we compiled genome-wide DNA sequencing data for 2,520 individuals from 18 reef taxa—including corals, fish, sharks, oysters, shrimp, sea anemones, and manta rays. These data were used to assess spatiotemporal patterns of genetic distances across 173 reefs worldwide between 1998-2018. While we did not observe an overall temporal decline in genetic distances, within-reef distances showed negative temporal trends, potentially reflecting population-level diversity loss. These effects varied across species but did not show clear distinctions between taxa. We then used satellite-derived seascape variables to predict local effects on genetic distances across reefs globally. Negative effects were predicted for the Red Sea, Northern Caribbean, and Coral Triangle, while positive effects were found across the South Pacific. Key predictors included declining oxygen levels, increasing nitrate concentrations, and rising water temperatures—variables that can be tracked in real time via Earth observation, enabling early warning for coral reef genetic diversity loss.
