## Supplementary Tables for "Spatiotemporal patterns of genetic diversity in the world’s coral reefs"

### Sheet: S1 Genomic datasets
Supplementary Table 1. Genomic datasets of coral reef species. Metadata describing the 19 genomic datasets used in this study. For each dataset, the following information is provided: Bioproject identifier (for retrieving DNA sequencing data); bibliographic reference of the original study; species name; taxonomic group (animal type, also shown by color code); oceanic region and ecoregion; number …
Bioproject	Reference	Species	Type of animal	Ocean	Ecoregion	# of samples	# of samples (after QC)	# of sampling sites	geographic range [km]	period of sampling	read clipped at 5	read clipped at 3	# reads	GC content	% duplicate reads	read length	# of sampled reads	# kmers after taxonomy filter	# kmers after frequency filter	# samples after QC filter	# samples after clone filter	# samples after manual check	mean Bray-Curtis genetic distance	mean Bray-Curtis genetic distance (within reef average)	mean Bray-Curtis genetic distance (between reefs average)	pairwise nucleotide diversity (π)	avg. number of genomic sites per 10kb window (π calculation)	Genbank identifier of reference genome of closely related species
PRJNA542967	Titus et al., (2017)	Bartholomea annulata	Anemone	Atlantic	Bermuda,Bahamian,Eastern Caribbean,Western Caribbean,Floridian,Southwestern Caribbean	122	72	14	3060.28	2013-2018	15	2	1515389 (334814-5584718)	40.28 (38-48)	88 (74-94)	71.15 (54.2-75.29)	597106	494837	320112	104	103	72	0.57 (0.39-0.81)	0.52 (0.39-0.6)	0.59 (0.51-0.75)	-	-	-
PRJNA407327	Devlin-Durante et al. (2017)	Acropora palmata	Coral	Atlantic	Bahamian,Floridian,Greater Antilles,Eastern Caribbean	72	63	11	1817.7	2002-2010	10	2	5333713 (245415-11379247)	40.71 (40-43)	33 (14-51)	132.51 (131.01-133.45)	1.70492e+06	497276	256077	63	63	63	0.59 (0.47-0.89)	0.57 (0.51-0.72)	0.6 (0.53-0.7)	0.033535 (0.030442-0.03578)	2107.79 (1109.66-2702.45)	GCA_964030605.1
PRJNA702071	Selmoni et al. (2021)	Acropora millepora	Coral	Pacific	New Caledonia	187	170	18	401.891	2018	13	2	930687 (552003-1235737)	42.41 (41-53)	85 (70-91)	52.43 (47.97-55.8)	825968	497012	324345	170	170	170	0.62 (0.35-0.87)	0.62 (0.57-0.69)	0.62 (0.58-0.68)	0.01717 (0.015667-0.020911)	177.12 (162.56-184.28)	GCA_013753865.1
PRJNA702071	Selmoni et al. (2021)	Pocillopora acuta	Coral	Pacific	New Caledonia	150	133	16	396.418	2018	13	2	2323048 (1320093-3786634)	41 (38-44)	91 (80-93)	53.76 (50.69-55.91)	1.67005e+06	495638	385942	150	133	133	0.57 (0.17-0.75)	0.53 (0.45-0.57)	0.57 (0.5-0.6)	0.012672 (0.010803-0.013631)	185.51 (179.74-193.2)	GCA_003704095.1
PRJNA702071	Selmoni et al. (2021)	Pocillopora damicornis	Coral	Pacific	New Caledonia	128	124	16	396.418	2018	13	2	2334352 (1329927-3670661)	40.98 (40-42)	91 (84-93)	53.14 (49.31-56.82)	1657658	494078	327278	128	124	124	0.57 (0.17-0.74)	0.52 (0.46-0.56)	0.57 (0.49-0.65)	0.011491 (0.010395-0.012388)	188.76 (182.05-193.44)	GCA_003704095.1
PRJNA758554	Smith et al., (2022)	Platygyra daedalea	Coral	Indian	Arabian (Persian) Gulf,Gulf of Oman	170	148	15	1141.36	2013	15	2	1383087 (13401-4099695)	39.12 (36-43)	76 (19-93)	174.92 (161.8-177.35)	502876	490606	384690	170	148	148	0.52 (0.24-1)	0.46 (0.38-0.6)	0.53 (0.4-0.63)	0.0069673 (0.0056891-0.0081829)	318.85 (239.6-419.34)	GCA_019787425.1
PRJNA805399	Buitrago-Lopez et al, (2023)	Pocillopora verrucosa	Coral	Indian	Northern and Central Red Sea,Southern Red Sea	316	259	10	1526.05	2011-2012	15	2	7097223 (538876-16459248)	38.35 (38-41)	93 (72-96)	226.06 (225.59-226.51)	3681657	499094	372350	313	313	259	0.51 (0.25-0.6)	0.49 (0.46-0.53)	0.51 (0.47-0.53)	0.017044 (0.016209-0.017708)	1288.29 (1147.92-1421.4)	GCA_036669915.2
PRJNA805399	Buitrago-Lopez et al, (2023)	Stylophora pistillata	Coral	Indian	Northern and Central Red Sea,Southern Red Sea	448	393	11	1531.03	2011-2012	15	2	7095213 (15980-42219857)	39.6 (38-47)	90 (35-96)	225.73 (224.73-226.31)	1.07882e+06	498550	356126	393	393	393	0.65 (0.43-1)	0.58 (0.51-0.62)	0.66 (0.58-0.73)	0.016558 (0.012971-0.020319)	726.79 (400.58-1009.21)	GCA_002571385.2
PRJEB36904	Sherman et al., (2020)	Epinephelus striatus	Fish	Atlantic	Bahamian	96	34	7	578.982	2017	15	2	1187451 (196693-2587737)	47.22 (45-50)	84 (59-89)	76.86 (75.55-77.46)	665996	499432	382628	67	67	34	0.45 (0.43-0.51)	0.46 (0.44-0.49)	0.45 (0.44-0.47)	0.006304 (0.0057118-0.0071767)	297.11 (270.79-316.07)	GCA_035609425.1
PRJNA294760	Saenz-Agudelo et al., (2015)	Amphiprion bicinctus	Fish	Indian	Gulf of Aden,Southern Red Sea,Northern and Central Red Sea	103	62	10	2647.26	2009-2013	15	2	926814 (258098-2688411)	40.17 (37-41)	78 (60-90)	62.92 (62.4-63.24)	392492	498694	316349	88	88	62	0.46 (0.3-0.71)	0.43 (0.36-0.5)	0.46 (0.42-0.59)	0.0078101 (0.0070727-0.0086026)	207.37 (176.73-248.63)	GCA_022539595.1
PRJNA385011	Gould and Dunlap (2017)	Siphamia tubifer	Fish	Pacific	South Kuroshio	280	195	8	155.489	2012-2014	15	2	1762525 (547949-3951324)	39.77 (38-42)	87 (75-95)	71.51 (70.73-71.77)	1.04408e+06	498566	298361	242	242	195	0.5 (0.37-0.69)	0.46 (0.44-0.49)	0.49 (0.44-0.55)	0.0095337 (0.0081315-0.01039)	363.26 (308.32-408.08)	GCA_020466265.1
PRJNA473382	Salas et al., (2019)	Dascyllus trimaculatus	Fish	Indian	Northern and Central Red Sea,Gulf of Aden,Arabian (Persian) Gulf,Chagos,East African Coral Coast,Western and Northern Madagascar	93	93	12	5728.58	1998-2013	15	2	1086051 (302432-3516495)	43.25 (43-44)	71 (53-85)	77.02 (76.94-77.08)	466484	492336	266290	93	93	93	0.56 (0.47-0.68)	0.54 (0.49-0.58)	0.55 (0.48-0.6)	0.018852 (0.016238-0.020073)	222.96 (197.28-262.3)	GCA_024666655.1
PRJNA510810	Bors et al., (2019)	Pterois volitans	Fish	Atlantic	Bahamian,Western Caribbean,Greater Antilles,Floridian,Eastern Caribbean	120	104	21	2547.13	2012-2016	15	2	1447368 (814160-3409665)	47.21 (46-59)	92 (89-95)	71.53 (71.3-71.75)	1.06554e+06	491811	375489	106	106	104	0.5 (0.3-0.6)	0.49 (0.42-0.53)	0.49 (0.4-0.54)	0.0062853 (0.005102-0.007339)	213.58 (186.49-240.08)	GCA_947000775.1
PRJNA559876	Torquato et al., (2019)	Pomacanthus maculosus	Fish	Indian	Arabian (Persian) Gulf,Gulf of Oman,Western Arabian Sea,Gulf of Aden,Southern Red Sea,Northern and Central Red Sea,Northern Monsoon Current Coast	151	149	23	3485.03	2012-2017	15	2	4188278 (31705-13438539)	47.04 (44-48)	95 (70-97)	73.19 (73.04-73.21)	1026396	6153	4387	151	151	149	0.44 (0.33-0.74)	0.43 (0.38-0.63)	0.44 (0.38-0.59)	-	-	-
PRJNA885488	Whitney et al., (2024)	Mobula alfredi	Manta	Pacific	Hawaii	37	35	3	151.636	2009-2015	15	2	3594636 (125511-8402001)	42.62 (41-43)	35 (16-49)	276.61 (256.68-279.18)	2036710	487892	373484	35	35	35	0.53 (0.3-0.99)	0.47 (0.39-0.55)	0.55 (0.53-0.59)	0.0060571 (0.0059048-0.0062094)	1860.79 (1808.56-1913.03)	GCA_030035685.1
PRJNA896368	Shan et al. (2023)	Pinctada fucata	Oyster	Pacific	Gulf of Tonkin,South China Sea Oceanic Islands	74	69	4	1516.55	2017-2018	15	2	14317822 (842968-28222924)	34.46 (34-35)	88 (53-94)	273.17 (272.22-276.37)	4877773	498045	381623	74	74	69	0.59 (0.47-0.69)	0.57 (0.55-0.59)	0.59 (0.58-0.61)	0.0095955 (0.0086797-0.010203)	2802.73 (2240.17-3224.13)	GCA_028142955.1
PRJNA795958	Walsh et al. (2022)	Carcharhinus amblyrhynchos	Shark	Indian,Pacific	Chagos,Cocos-Keeling/Christmas Island,Coral Sea,Papua,Ningaloo,Torres Strait Northern Great Barrier Reef,Central and Southern Great Barrier Reef,Exmouth to Broome	169	148	9	8762	2013	10	2	2093257 (1232888-2717630)	48.71 (46-51)	88 (85-91)	47.91 (46.32-49.58)	1.8403e+06	495658	307139	148	148	148	0.52 (0.3-0.82)	0.46 (0.39-0.55)	0.53 (0.46-0.66)	0.0065743 (0.0060217-0.0069075)	397.99 (377.4-420.81)	GCA_030264375.1
PRJNA917473	Lesturgie et al., (2023)	Carcharhinus amblyrhynchos	Shark	Pacific,Indian	New Caledonia,Western and Northern Madagascar,Line Islands,Phoenix/Tokelau/Northern Cook Islands,Tuamotus,Society Islands	173	137	17	17045.8	2017	15	2	4344087 (2483729-10995859)	43.21 (43-44)	79 (68-88)	101.29 (100.94-101.46)	3.36579e+06	496143	448432	173	173	137	0.56 (0.45-0.7)	0.55 (0.46-0.64)	0.57 (0.46-0.61)	0.022086 (0.019246-0.023111)	1394.14 (1258.15-1509.01)	GCA_030264375.1
PRJNA693691	Titus et al., (2024)	Ancylomenes pedersoni	Shrimp	Atlantic	Bahamian,Eastern Caribbean,Western Caribbean,Southern Caribbean,Floridian,Southwestern Caribbean,Bermuda	148	132	14	3137.3	2013-2017	15	2	1847586 (493540-8258541)	41.57 (40-44)	78 (58-90)	73.68 (70.44-75.26)	882493	495146	283921	132	132	132	0.63 (0.39-0.94)	0.51 (0.45-0.62)	0.62 (0.48-0.79)	-	-	-
						3037	2520	239

### Sheet: S2 Environmental variables
Supplementary Table 2. Environmental variables used to predict genetic distances. This table lists the environmental variables used to predict local effects on coral reef Bray–Curtis genetic distances. For each variable, the following information is provided: the source database, variable ID, variable name with unit, original spatial resolution, temporal extent and resolution, the temporal summar…
Database	Variable ID	Variable name and unit	Spatial resolution	Temporal extent	Temporal resolution	Within-year statistics applied	Between-years statistics applied	Spatial buffer applied	Number of variables derived	Original product provider	Original product name	Reference
RECIFS	CHL	Chlorophyll concentration [mg m-3]	4 km	1997-2023	Monthly averages of mass concentration of chlorophyll-a in seawater.	min, mean, max	mean, sd, rate	2 and 50 km	18	Copernicus Marine Service	OCEANCOLOUR_GLO_BGC_L4_MY_009_104
RECIFS	DHW	Degree heating week [°C-week]	5 km	1985-2023	Monthly maxima of degree heating week (DHW). DHW is calculated as the accumulation of thermal stress (i.e. temperature >1°C above the monthly maximal mean temperature) over the previous 12 weeks.	min, mean, max	mean, sd, rate	2 and 50 km	18	NOAA Coral Reef Watch	ct5km_dhw-max_v3.1
RECIFS	FE	Iron concentration [mmol m-3]	0.25 deg	1993-2022	Monthly averages of mole concentration of dissolved iron in sea water.	min, mean, max	mean, sd, rate	2 and 50 km	18	Copernicus Marine Service	GLOBAL_MULTIYEAR_BGC_001_029
RECIFS	O2	O2 concentration [mmol m-3]	0.25 deg	1993-2022	Monthly averages of mole concentration of dissolved molecular oxygen in sea water.	min, mean, max	mean, sd, rate	2 and 50 km	18	Copernicus Marine Service	GLOBAL_MULTIYEAR_BGC_001_029
RECIFS	PH	Sea water pH	0.25 deg	1993-2022	Monthly averages of sea water pH reported on total scale.	min, mean, max	mean, sd, rate	2 and 50 km	18	Copernicus Marine Service	GLOBAL_MULTIYEAR_BGC_001_029
RECIFS	NO3	Nitrate concentration [mmol m-3]	0.25 deg	1993-2022	Monthly averages of mole concentration of nitrate in sea water.	min, mean, max	mean, sd, rate	2 and 50 km	18	Copernicus Marine Service	GLOBAL_MULTIYEAR_BGC_001_029
RECIFS	PO4	Phosphate concentration [mmol m-3]	0.25 deg	1993-2022	Monthly averages of mole concentration of phosphate in sea water.	min, mean, max	mean, sd, rate	2 and 50 km	18	Copernicus Marine Service	GLOBAL_MULTIYEAR_BGC_001_029
RECIFS	SCV	Sea water velocity [m s-1]	0.083 deg	1993-2021	Monthly averages of sea water surface velocity, computed as the Euclidean norm of eastward and northward velocity.	min, mean, max	mean, sd, rate	2 and 50 km	18	Copernicus Marine Service	GLOBAL_MULTIYEAR_PHY_001_030
RECIFS	SPM	Suspended matter concentration [g m-3]	4 km	1997-2023	Monthly averages of mass concentration of suspended matter in sea water.	min, mean, max	mean, sd, rate	2 and 50 km	18	Copernicus Marine Service	OCEANCOLOUR_GLO_BGC_L4_MY_009_104
RECIFS	SSS	Sea surface salinity [1e-3]	0.083 deg	1993-2021	Monthly averages of sea surface salinity.	min, mean, max	mean, sd, rate	2 and 50 km	18	Copernicus Marine Service	GLOBAL_MULTIYEAR_PHY_001_030
RECIFS	SST	Sea surface temperature [°C]	5 km	1985-2023	Monthly average of sea surface tempearature.	min, mean, max	mean, sd, rate	2 and 50 km	18	NOAA Coral Reef Watch	ct5km_sst-mean_v3.1
RECIFS	BATHY	Depth [m]	0.017 deg	-	Average depth calculated for area surrounding the reef of interest.	-	-	2 and 50 km	2	Global Multi-Resoulution Topography Data Synthesis	GMRTv3_9	Ryan, W. B. F., S.M. Carbotte, J. Coplan, S. OHara, A. Melkonian, R. Arko, R.A. Weissel, V. Ferrini, A. Goodwillie, F. Nitsche, J. Bonczkowski, and R. Zemsky (2009), Global Multi-Resolution Topography (GMRT) synthesis data set, Geochem. Geophys. Geosyst., 10, Q03014, doi:10.1029/2008GC002332.
RECIFS	CROP	Density of cropland [%]	5 km	2015-2019	Percentage of pixels corresponding to cropland land cover for the area surrounding the reef of interest.	-	mean	2 and 50 km	2	Copernicus Global Land Service	Land Cover100m:collection_3:epoch2019
RECIFS	LAND	Density of surface land [%]	0.017 deg	-	Percentage of pixels corresponding to surface land for the area surrounding the reef of interest.	-	-	2 and 50 km	2	Global Multi-Resoulution Topography Data Synthesis	GMRTv3_9	Ryan, W. B. F., S.M. Carbotte, J. Coplan, S. OHara, A. Melkonian, R. Arko, R.A. Weissel, V. Ferrini, A. Goodwillie, F. Nitsche, J. Bonczkowski, and R. Zemsky (2009), Global Multi-Resolution Topography (GMRT) synthesis data set, Geochem. Geophys. Geosyst., 10, Q03014, doi:10.1029/2008GC002332.
RECIFS	PDEN	Human population density [hab km2-1]	0.04 deg	2000-2020	Average of human population density calculated the area surrounding the reef of interest.	-	mean	2 and 50 km	2	Center for International Earth Science Information Network (CIESIN) and Socioeconomic Data and Application Center (SEDAC) at Columbia University	gpw-v4-population-density-adjusted-to-2015-unwpp-country-totals-rev11
RECIFS	URBA	Density of built-up [%]	5 km	2015-2019	Percentage of pixels corresponding to built-up land cover for the area surrounding the reef of interest.	-	mean	2 and 50 km	2	Copernicus Global Land Service	Land Cover100m:collection_3:epoch2019
RECIFS	VBD	Boat detection [%]	0.04 deg	2017-2021	Average of the percentage of boat dectect per satellite overpass coverage for the area surrounding the reef of interest.	-	mean	2 and 50 km	2	Earth Observation Group, Payne Institute for Public Policy	VBD_npp_20200101-20201231_global-saa_qf1-2-3-8-10-pc_v23_c202103291200.pct_detect	Hsu, F.C., Elvidge, C.D., Baugh, K., Zhizhin, M., Ghosh, T., Kroodsma, D., Susanto, A., Budy, W., Riyanto, M., Nurzeha, R. and Sudarja, Y., 2019. Cross-matching VIIRS boat detections with vessel monitoring system tracks in Indonesia. Remote Sensing, 11(9), p.995. <br>C.D., Ghosh, T., Baugh, K., Zhizhin, M., Hsu, F.C., Katada, N.S., Penalosa, W. and Hung, B.Q., 2018. Rating the effectiveness of fi…
OCEAN+	RA	Reef area [km2]	SHP	2018	-		-	10, 50, 100, 200, 500	5	UNEP World Conservation Monitoring Centre	14_001_WCMC008_CoralReefs2018_v4_1	Spalding, M.D., Ravilious, C., & Green, E.P. (2001). World Atlas of Coral Reefs. Prepared at the UNEP World Conservation Monitoring Centre. University of California Press, Berkley, USA.
WDPA	MPA	Marine Protected Areas	SHP	2023	-		-	distance from	1	World Database of Protected Areas	WDPA_Oct2023_MarinePA	https://www.protectedplanet.net/en/thematic-areas/wdpa?tab=WDPA

### Sheet: S3 Genetic distance models
Supplementary Table 3. Comparison of models explaining genetic distances across datasets. This table summarizes the set of generalized linear mixed models (GLMMs) used to explain Bray–Curtis genetic distances (N = 255,247 sample pairs). For each model, we report: the fixed effects included, any interaction terms, the random effects applied to intercepts and/or slopes, the model formula as formatt…
	Fixed Effects	Fixed effects (interactions)	Random effect (intercept)	Random effect (slope)	AIC	logLik	Formula
null	-	-	-	-	-424570	212287	gdiv ~ 1
dataset	-	-	DATASET	-	-550937	275472	gdiv ~ 1 + (1 | DATASET)
dataset+taxa	-	-	DATASET, PHYLUM, GENUS, SPECIES	-	-550936	275474	gdiv ~ 1 + (1 | DATASET) + (1 | PHYLUM/GENUS/SPECIES)
dataset+sampling	∆YR, AED	∆YR:AED	DATASET	DATASET (∆YR, AED)	-572568	286295	gdiv ~ ∆YR + AED + ∆YR:AED + (∆YR + AED | DATASET)
dataset+sampling+geo	∆YR, AED	∆YR:AED	DATASET, OCEAN, ECO, SAMREGION, SAMREEF	DATASET (∆YR, AED)	-619389	309710	gdiv ~ ∆YR + AED + ∆YR:AED + (∆YR + AED | DATASET) + (1 | OCEAN/ECO/SAMREGION/SAMREEF)
dataset+sampling+geo+time	∆YR, AED,YR	∆YR:AED, YR:AED	DATASET, SAMREGION, SAMREEF	DATASET (∆YR, AED,YR)	-622436	311239	gdiv ~ ∆YR + AED + YR + ∆YR:AED + YR:AED + (∆YR + AED + YR | DATASET) + (1 | OCEAN/ECO/SAMREGION/SAMREEF)
dataset+sampling+geo+time+latitude	∆YR, AED,YR,LAT	∆YR:AED, LAT:AED, LAT:AED	DATASET, SAMREGION, SAMREEF	DATASET (∆YR, AED,YR)	-622456	311251	gdiv ~ ∆YR + AED + YR + LAT + ∆YR:AED + YR:AED + LAT:AED + (∆YR + AED + YR | DATASET) + (1 | OCEAN/ECO/SAMREGION/SAMREEF)
Variables legend
DATASET	dataset of the pair of samples
PHYLUM	phylum of the pair of samples
GENUS	genus of the pair of samples
SPECIES	species of the pair of samples
∆YR	number of years between sampling of the pair
AED	geographical distance between sampling locations of the pair
OCEAN	ocean(s) of the pair sampling site(s)
ECO	ecoregion(s) of the pair sampling site(s)
SAMREGION	sampling region(s) (grouping sampling sites within 100 km) of the pair sampling site(s)
SAMREEF	sampling reef(s) (grouping sampling sites within 10 km) of the pair sampling site(s)
YR	average year of sampling of the pair
LAT	average absolute value of the latitude of the pair sampling site(s)

### Sheet: S4 Genetic distance model coeff
Supplementary Table 4. Coefficients of the top generalized linear mixed model explaining genetic distances. This table reports the coefficients of the best-fit generalized linear mixed model (GLMM) explaining variation in Bray–Curtis genetic distances (N = 255,247 sample pairs). For the intercept and each fixed-effect variable (see legend below for variable identifiers), we provide: the regressio…
	Estimate	Std. Error	z value	Pr(>|z|)	Trend (original scale)	Chisq	Df	Pr(>Chisq)
Intercept	0.13378	0.0763996	1.75105	0.0799368
∆YR	0.0285274	0.0155773	1.83135	0.067049	0.0055 (CI95 -4e-04-0.011)	2.84663	1	0.0915655
AED	0.0785961	0.0173595	4.52756	5.97e-06	0.018 (CI95 0.01-0.025)	13.5169	1	0.00023643
YR	0.00977143	0.0563318	0.173462	0.862288	0.00092 (CI95 -0.0095-0.011)	0.030245	1	0.861935
LAT	0.017734	0.0122374	1.44917	0.147291	0.00085 (CI95 -3e-04-0.002)	2.10072	1	0.14723
AED:∆YR	-0.020616	0.0020965	-9.83351	8.08e-23	See S4A	96.923	1	7.21e-23
AED:YR	0.0294383	0.00478605	6.15086	7.71e-10	See S4B	39.2095	1	3.81e-10
AED:LAT	0.0261822	0.00591405	4.42712	9.55e-06	See S4C	19.915	1	8.1e-06
DATASET						85297.6	10	<2.2e-16
OCEAN						7.46143	1	0.00630348
ECO						109.109	1	<2.2e-16
SAMREGION						19764.9	1	<2.2e-16
SAMREEF						62.3305	1	2.9e-15
Variables legend
DATASET	dataset of the pair of samples
PHYLUM	phylum of the pair of samples
GENUS	genus of the pair of samples
SPECIES	species of the pair of samples
∆YR	number of years between sampling of the pair
AED	geographical distance between sampling locations of the pair
OCEAN	ocean(s) of the pair sampling site(s)
ECO	ecoregion(s) of the pair sampling site(s)
SAMREGION	sampling region(s) (grouping sampling sites within 100 km) of the pair sampling site(s)
SAMREEF	sampling reef(s) (grouping sampling sites within 10 km) of the pair sampling site(s)
YR	average year of sampling of the pair
LAT	average absolute value of the latitude of the pair sampling site(s)

### Sheet: S5 Trends distance model intera
Supplementary Table 5. Interaction trends between spatial distance and key predictors in the top generalized linear mixed model. This table reports interaction effects between aerial distance between sample pairs and three fixed-effect variables in the best-fit generalized linear mixed model explaining Bray–Curtis genetic distances: (A) Temporal distance between sampling years, (B) Midpoint year …
A) Interaction trends between aerial distance and difference of years of sampling
Geo.Dist	mean.trend.original.scale	Z	P.val.vs.0	P-val vs 1-10km	P-val vs 10-100km	P-val vs >100km
<1km	0.014 (CI95 0.008-0.02)	4.46972	7.83e-06	4.45e-14	4.19e-14	3.89e-14
1-10km	0.011 (CI95 0.0051-0.017)	3.61393	0.00030159		4e-14	3.79e-14
10-100km	0.0082 (CI95 0.0023-0.014)	2.69642	0.00700896			3.69e-14
>100km	0.0039 (CI95 -0.002-0.0098)	1.29981	0.193667
B) Interaction trends between aerial distance and years of sampling
Geo.Dist	mean.trend.original.scale	Z	P.val.vs.0	P-val vs 1-10km	P-val vs 10-100km	P-val vs >100km
<1km	-0.0051 (CI95 -0.016-0.0054)	-0.945636	0.344334	4.6e-09	4.52e-09	4.59e-09
1-10km	-0.003 (CI95 -0.013-0.0074)	-0.56395	0.572788		4.48e-09	4.65e-09
10-100km	-0.00094 (CI95 -0.011-0.0095)	-0.177096	0.859433			4.82e-09
>100km	0.002 (CI95 -0.0084-0.012)	0.380995	0.703207
C) Interaction trends between aerial distance and absolute value of latitude
Geo.Dist	mean.trend.original.scale	Z	P.val.vs.0	P-val vs 1-10km	P-val vs 10-100km	P-val vs >100km
<1km	-0.0018 (CI95 -0.0036--9.2e-05)	-2.06295	0.039117	5.53e-05	5.7e-05	5.92e-05
1-10km	-0.00092 (CI95 -0.0024-0.00055)	-1.22719	0.21975		5.89e-05	6.11e-05
10-100km	9.2e-06 (CI95 -0.0012-0.0013)	0.0144112	0.988502			6.28e-05
>100km	0.0013 (CI95 0.00021-0.0025)	2.31995	0.0203434

### Sheet: S6 Geographic effects on geneti
Supplementary Table 6. Local effects on genetic distances across regions. This table summarizes the observed local effects on Bray–Curtis genetic distances across oceanic regions and ecoregions. For each region, the sign of the effect (positive or negative) is indicated based on the model-predicted local deviation in genetic distance.
region	negative effect	positive effect		region	negative effect	positive effect		region	negative effect	positive effect
ATLANTIC	27	11		INDIAN	39	16		PACIFIC	2	41
-Bahamian	11	0		-Gulf of Aden	1	0		-South Kuroshio	0	6
-Floridian	5	2		-Southern Red Sea	11	1		-New Caledonia	0	21
-Greater Antilles	2	5		-Northern and Central Red Sea	8	4		-Coral Sea	1	0
-Eastern Caribbean	3	0		-Arabian (Persian) Gulf	7	9		-Papua	1	0
-Western Caribbean	3	3		-Chagos	3	0		-Torres Strait Northern Great Barrier Reef	0	1
-Bermuda	1	1		-East African Coral Coast	1	0		-Central and Southern Great Barrier Reef	0	1
-Southern Caribbean	1	0		-Western and Northern Madagascar	3	0		-Hawaii	0	2
-Southwestern Caribbean	1	0		-Gulf of Oman	1	1		-South China Sea Oceanic Islands	0	1
				-Western Arabian Sea	1	0		-Line Islands	0	1
				-Cocos-Keeling/Christmas Island	1	0		-Phoenix/Tokelau/Northern Cook Islands	0	6
				-Ningaloo	0	1		-Tuamotus	0	1
				-Exmouth to Broome	2	0		-Society Islands	0	1

### Sheet: S7 Coefficients simplified mode
Supplementary Table 7. Regression coefficients of the simplified model explaining genetic distances with environmental predictors. This table lists the environmental predictors retained in the simplified logistic regression model explaining local effects on Bray–Curtis genetic distances across sampling reefs. For each predictor, reported are the regression coefficient (Beta), its standard deviati…
Variable name	Beta	Beta_std	z.value	p.val	pR2
(Intercept)	-48.5481	11.0188	-4.40593	1.1e-05	NA
Reef area of neigh. reefs [250km]	0.00116565	0.000515786	2.25996	0.024	0.0579547
% of built-up landcover [2km]	-0.151848	0.124541	-1.21926	0.22	0.0263694
SST, rate of change annual min. [2km]	-16.7029	11.9511	-1.39761	0.16	0.0230964
O2 conc., mean of annual max. [50km]	0.239054	0.052968	4.51318	6.4e-06	0.293052
O2 conc., rate of change annual max. [50km]	16.0966	4.61374	3.48883	0.00049	0.10112
PO4 conc., mean of annual min. [50km]	8.63787	3.82045	2.26096	0.024	0.0826703
PO4 conc., coef. of var. of annual min. [50km]	-0.818779	0.529287	-1.54695	0.12	0.0276043
Susp. Part. Matter, coef. of var. of annual min [2km]	-4.71891	2.8479	-1.65698	0.098	0.0316524
Tjur R2	0.511055
N	136
